# An Alzheimer’s disease-associated common regulatory variant in a PTK2B intron alters microglial function

**DOI:** 10.1101/2023.11.04.565613

**Authors:** Erica Bello, Kathleen Long, Sho Iwama, Juliette Steer, Sarah Cooper, Kaur Alasoo, Natsuhiko Kumasaka, Jeremy Schwartzentruber, Nikolaos I Panousis, Andrew Bassett

## Abstract

Genome-wide association studies (GWAS) are revealing an ever-growing number of genetic associations with disease, but identifying and functionally validating the causal variants underlying these associations is very challenging and has only been done for a vanishingly small number of variants. Here we validate a single nucleotide polymorphism (SNP) associated with an increased risk of Alzheimer’s disease (AD) in an intronic enhancer of the *PTK2B* gene, by engineering it into human induced pluripotent stem cells (hiPSCs). Upon differentiation to macrophages and microglia, this variant shows effects on chromatin accessibility of the enhancer and increased binding of the transcription factor CEBPB but only subtle effects on PTK2B or CLU expression. Nevertheless, this variant results in global changes to the transcriptome and phenotype of these cells. Expression of interferon gamma responsive genes including chemokine transcripts and their protein products are altered, and chemotaxis of the resulting microglial cells is affected. This variant thus causes disease-relevant transcriptomic and phenotypic changes, and we propose that it acts by altering microglia reactivity, consistent with the role of these cells in progression of AD.
