## Supplementary Table 4 for "An Alzheimer’s disease-associated common regulatory variant in a PTK2B intron alters microglial function"

### Sheet: microglia_ddqPCR
Figure 3F
Sample	Target
	CCL8	CCL22	CCL5	HLA-F	IL18	CXCL2	CXCL3	CXCL6	CCL1	CCL13	CCL2	CXCL1	CXCL5	HLA-DQA1
Clone TT_1	0.910129	1.62951	0.405488	0.0195572	0.153219	1.82067	1.63054	0.289523	7.89166	1.29462	0.644484	0.46081	0.690753	1.74922
Clone TT_2	0.424636	0.922153	0.144468	0.0130976	0.110104	1.05723	0.764606	1.18922	2.18787	0.884117	0.210852	0.443151	0.338575	1.21339
Clone TT_3	0.467043	0.970916	0.146945	0.0145622	0.116951	1.13043	0.93601	1.29851	1.96114	0.972146	0.229159	0.452766	0.360473	1.2387
Clone CC_1	0.0556213	0.122477	0.11561	0.000912052	0.0435848	0.349057	0.38169	0.224116	0.0979858	0.229175	0.147425	0.178383	0.12294	0.55117
Clone CC_2	0.074359	0.178486	0.137015	0.00133503	0.048124	0.400823	0.371943	0.324706	0.223517	0.304436	0.191689	0.176823	0.191397	0.605447
Clone CC_3	0.0718835	0.0903525	0.083638	0.00159785	0.0236842	0.484224	0.472476	0.105357	0.231773	0.310506	0.237606	0.194118	0.29122	0.58758
Supp Figure 3C
Sample	Target
	TRIM35	PTKB	CLU	SCARA3
Clone TT_1	0.544285	3.95041	1.01966	0.0308313
Clone TT_2	0.619789	1.90655	2.74004	0.668078
Clone TT_3	0.591141	1.80642	2.39396	0.650059
Clone CC_1	0.62	1.26106	1.5624	0.917928
Clone CC_2	0.593258	1.52056	1.46507	0.793027
Clone CC_3	0.58166	1.90204	0.764534	0.454488

### Sheet: macrophages_ddqPCR
Figure 3F
Sample	Target
	CCL1	CCL5	HLA-DQA1	HLA-F	CCL13	CCL2	CCL8
Clone TT_1	0.119164	0.576426	0.264685	0.0105292	0.176855	1.87233	0.443736
Clone TT_2	0.14244	0.599306	0.169614	0.0111607	0.141555	2.44337	1.03078
Clone TT_3	0.131176	0.617204	0.176689	0.0135737	0.151692	2.25555	1.07415
Clone CC_1	0.0597477	0.290449	0.0207469	0.00132383	0.0881617	1.61157	0.191106
Clone CC_2	0.133617	0.390639	0.839041	0.00582857	0.232921	1.47945	0.306943
Clone CC_3	0.0323933	0.208465	0.0329532	0.00125047	0.0172389	1.55775	0.068058
Supp Figure 3C
Sample	Target
	TRIM35	PTKB	CLU	SCARA3
Clone TT_1	0.663971	0.5432	0.221489	0.0907143
Clone TT_2	0.690419	0.494932	0.310793	0.251571
Clone TT_3	0.672161	0.562788	0.156585	0.218075
Clone CC_1	0.689922	0.392334	0.739358	0.71623
Clone CC_2	0.665641	0.404173	0.587537	0.244828
Clone CC_3	0.613314	0.423697	0.252832	0.0916933
