## Supplementary Table 5 for "An Alzheimer’s disease-associated common regulatory variant in a PTK2B intron alters microglial function"

### Sheet: Sheet1
		Chemokine assay
Sample	Stimulation	CCL1	CCL22	CCL8	CXCL6	CCL13	CXCL2	IL18	CXCL3	CXCL1	CCL23	CXCL5	CCL5	CCL2
Clone 1 TT_1	unstimulated	3716.27	8021.47	44.6302	140.343	8268.77	81.7319	43.5179	192.967	164.362	2521.92	887.057	1.3084	422323
Clone 1 TT_2	unstimulated	3519.54	6984.21	46.0869	169.471	7446.41	86.0932	45.1827	202.509	165.456	2484.81	913.74	1.3643	441470
Clone 1 TT_3	unstimulated	5014.67	11948.8	56.2366	154.472	11545.5	90.2721	49.5265	246.27	176.808	3448.99	926.203	1.40463	835445
Clone 1 TT_4	unstimulated	3767.93	8881.95	50.8886	113.401	7884.96	87.1736	46.742	216.687	166.2	2838.77	855.618	1.46415	518953
Clone 1 TT_5	unstimulated	4229.64	8364.28	47.3755	114.447	9303.7	88.931	47.6336	200.953	167.365	2967.49	867.431	1.41183	584463
Clone 1 TT_6	unstimulated	3761.92	8208.54	52.7593	120.107	8286.39	100.392	51.6337	242.249	207.169	2595.21	940.584	1.52922	493392
Clone 2 TT_1	unstimulated	2187.35	4799.07	34.8845	396.84	6219.61	100.814	43.5201	207.281	215.34	2122.92	1157.67	1.32411	371253
Clone 2 TT_2	unstimulated	2594.71	5950.59	37.3891	362.453	6372.15	101.656	45.1735	215.428	227.315	2593.44	1270.75	1.47372	436741
Clone 2 TT_3	unstimulated	2129.11	6102.3	35.593	323.609	6261.13	92.8929	43.6367	190.514	220.328	2444.63	1167.68	1.30934	436164
Clone 3 CC_1	unstimulated	1222.08	8867.48	16.0771	147.305	4470.45	123.999	38.4925	159.936	214.999	1643.18	1537.05	1.14395	205534
Clone 3 CC_2	unstimulated	1410.66	7811.46	17.7287	105.8	3813.13	120.509	38.9418	165.283	201.231	1412.59	1539.29	1.28966	200425
Clone 3 CC_3	unstimulated	1237.2	8229.75	17.9127	98.0591	4011.61	123.813	37.2348	157.49	203.192	1643.18	1515.17	1.16712	220902
Clone 4 CC_1	unstimulated	2217.29	13223.7	15.3716	49.6395	4767.28	73.3222	33.5548	123.62	106.706	1871.79	1033.63	1.1611	176829
Clone 4 CC_2	unstimulated	2097.64	14474.4	15.2269	41.3492	5306.59	80.455	35.4577	127.296	130.147	1943.58	931.589	1.06015	200976
Clone 4 CC_3	unstimulated	1775.91	9627.24	14.6122	43.458	4046.7	79.9383	32.9963	134.965	121.354	1531.72	961.55	1.05949	152034
Clone 5 CC_1	unstimulated	1333.06	12605.3	13.6876	47.8243	4096.47	56.7119	27.4775	90.3628	98.17	1694.34	796.036	1.01738	211277
Clone 5 CC_2	unstimulated	1480.67	12262.7	13.2875	51.1238	3895.5	63.4883	29.5047	108.008	112.113	1797.08	839.448	0.938138	201759
Clone 5 CC_3	unstimulated	1496.01	14854.4	13.3585	65.9342	4351.26	67.6972	30.8663	119.867	124.711	1670.58	757.952	1.11099	212736
Clone 1 TT_1	LPS	3855.97	10511.8	66270.5	997.637	8714.59	4617.27	630.545	4741.89	5787.46	out_of_range	22792.5	1139.71	1.57778e+06
Clone 1 TT_2	LPS	3752.79	10267.2	65197.1	1063.04	8179.61	4552.8	571.56	4616.64	5709.42	out_of_range	22915	1138.09	1.19106e+06
Clone 1 TT_3	LPS	3990.22	8692.69	81955.8	964.009	9685.16	4342.46	580.819	4814.69	5679.77	out_of_range	19278.5	1181.16	1.4385e+06
Clone 1 TT_4	LPS	3226.4	9068.12	74152.1	953.123	8482.3	4021.82	588.491	4763.12	5639.04	out_of_range	20525.4	1140.05	1.40455e+06
Clone 1 TT_5	LPS	2702.81	8573.24	77635.6	993.723	8744.82	3888.57	595.277	4446.7	5566.86	out_of_range	20523.2	1157.97	1.32559e+06
Clone 1 TT_6	LPS	3118.95	8831.88	71886.1	1156.89	9422.94	4141.14	595.195	4938.75	5875.97	out_of_range	23500.2	1186.12	1.26334e+06
Clone 2 TT_1	LPS	2556.48	7632.8	71367.6	1906.58	10535.1	4395.85	551.657	4141.67	5308.38	out_of_range	26713.3	1095.6	1.44074e+06
Clone 2 TT_2	LPS	2885.22	6797.54	77929.5	1818.97	10027.8	4016.04	559.306	4253.97	5455.08	out_of_range	26881.2	1077	1.43311e+06
Clone 2 TT_3	LPS	2313.09	6696.55	79674.6	1940.35	11502.2	4078.5	626.454	4385.86	5698.13	out_of_range	28415.1	1138.08	1.58016e+06
Clone 3 CC_1	LPS	2705.18	9116.72	53379.7	1554.26	8826.54	3608.98	530.489	4164.87	5732.9	out_of_range	31233.5	1099.37	883514
Clone 3 CC_2	LPS	2765.17	8069.5	58275.7	1460.67	8937.9	3414	535.675	4104.94	5368.06	out_of_range	27133.1	1129.98	916492
Clone 3 CC_3	LPS	2635.8	8683.17	54758.2	1370.06	7734.35	3325.89	564.729	4276.55	5296.15	out_of_range	25528.3	1111.48	842708
Clone 4 CC_1	LPS	3567.47	12547.9	64664.7	1526.83	11172.6	4144.08	623.869	4447.28	5880.34	out_of_range	31024.3	1127.46	1.11107e+06
Clone 4 CC_2	LPS	3474.15	11947	62153.5	1176.03	9097.6	3419.23	595.224	4697.86	5461.46	out_of_range	26704.9	1101.43	910811
Clone 4 CC_3	LPS	3296.08	12303	60848.5	1310.9	10257.1	3644.15	487.035	3225.14	3849.5	out_of_range	34509.2	1043.31	902123
Clone 5 CC_1	LPS	2360.04	15436	41344.8	1023.54	7767.96	3369.64	575.294	4090.11	5356.76	out_of_range	23926.3	1083.74	672506
Clone 5 CC_2	LPS	3175.93	16352.4	50109.2	1061.44	8240.83	3377.11	583.358	4164.87	5273.28	out_of_range	21597.5	1093.51	794274
Clone 5 CC_3	LPS	2911.87	16292.9	52892.3	1083.13	9287.91	3325.33	545.1	4157.07	5264.8	out_of_range	21553.6	1083.41	824170
Clone 1 TT_1	IFNG	2263.37	5436.45	20785	154.829	11365.1	130.299	134.827	950.633	634.437	out_of_range	1216.68	7.08085	780928
Clone 1 TT_2	IFNG	2302.26	5724.72	19035.6	176.244	11382.9	144.6	140.686	925.709	652.173	out_of_range	1336.72	6.87809	701745
Clone 1 TT_3	IFNG	2410.27	5679.42	11247.6	158.139	9334.59	124.21	123.902	804.134	542.442	out_of_range	1279.35	6.72884	543016
Clone 1 TT_4	IFNG	2330.3	5583.61	11303.7	153.936	9177.89	124.753	114.185	878.765	546.28	out_of_range	1268.15	5.74671	534464
Clone 1 TT_5	IFNG	2168.8	6041.31	16462.5	126.445	10132.2	130.712	127.584	905.603	593.283	out_of_range	1244.58	5.98411	641084
Clone 1 TT_6	IFNG	2217.39	6508.13	13231.9	128.539	9077.27	134.204	129.79	888.722	581.085	out_of_range	1305.37	5.98411	535686
Clone 2 TT_1	IFNG	1105.44	5013.31	6497.3	450.362	6671.72	141.402	111.258	752.773	603.911	out_of_range	1916.34	4.95716	439689
Clone 2 TT_2	IFNG	1681.57	5591.49	10071.9	716.436	9162.25	174.243	131.99	984.646	828.971	out_of_range	2091.97	6.70849	481953
Clone 2 TT_3	IFNG	1143.31	5364.03	7655.71	555.954	7702.05	156.196	120.938	807.967	773.378	out_of_range	1876.17	5.2858	414146
Clone 3 CC_1	IFNG	971.87	5749.78	5592.18	201.219	4693.88	224.212	127.584	756.868	692.504	out_of_range	2763.89	5.85361	258966
Clone 3 CC_2	IFNG	806.209	5411.23	5196.55	192.323	5279.82	205.963	117.232	717.514	605.288	out_of_range	2668.08	5.97767	293266
Clone 3 CC_3	IFNG	914.38	5620.57	4795.47	175.078	4745.75	214.713	122.426	726.833	673.193	out_of_range	2616.98	5.37435	270286
Clone 4 CC_1	IFNG	1261.73	9593.25	6370.82	110.966	5746.76	158.786	120.203	778.466	553.704	out_of_range	1718.34	4.91832	246802
Clone 4 CC_2	IFNG	1282.59	9404.5	5755.96	113.619	5629.44	154.312	117.961	735.283	596.56	out_of_range	1594.66	5.58581	251007
Clone 4 CC_3	IFNG	1724.61	10151.9	5031.2	113.095	4367.86	166.037	115.744	807.967	564.428	out_of_range	1892.96	6.45449	240012
Clone 5 CC_1	IFNG	1286.24	11498.5	7541.2	105.984	6936.2	134.558	109.736	595.304	521.068	out_of_range	1486.57	4.64975	362157
Clone 5 CC_2	IFNG	1372.54	12062	6683.5	101.295	6777.79	137.09	120.205	630.868	525.026	out_of_range	1605.36	4.54285	315496
Clone 5 CC_3	IFNG	1338.57	12080.6	6415.6	127.593	5687.13	141.545	108.254	652.514	538.557	out_of_range	1620.22	4.76459	292594
