## Supplementary Table 6 for "An Alzheimer’s disease-associated common regulatory variant in a PTK2B intron alters microglial function"

### Sheet: Sheet1
Sample ID	Sample Name
4860STDY7539778	RNAseq_macrophages_CC_C11_1
4860STDY7539779	RNAseq_macrophages_CC_C11_2
4860STDY7539780	RNAseq_macrophages_CC_C11_3
4859STDY7920969	RNAseq_macrophages_TT_B11_1
4859STDY7920970	RNAseq_macrophages_TT_B11_2
4859STDY7920971	RNAseq_macrophages_TT_B11_3
4859STDY7920972	RNAseq_macrophages_TT_KOLF_1
4859STDY7920973	RNAseq_macrophages_TT_KOLF_2
4859STDY7920974	RNAseq_macrophages_TT_KOLF_3
4859STDY7920975	RNAseq_macrophages_CC_D3_1
4859STDY7920976	RNAseq_macrophages_CC_D3_2
4859STDY7920977	RNAseq_macrophages_CC_D3_3
4859STDY7920978	RNAseq_macrophages_CC_C8_1
4859STDY7920979	RNAseq_macrophages_CC_C8_2
4859STDY7920980	RNAseq_macrophages_CC_C8_3
4860STDY8221059	RNAseq_microglia_TT_B11_1
4860STDY8221060	RNAseq_microglia_TT_B11_2
4860STDY8221061	RNAseq_microglia_TT_B11_3
4860STDY8221062	RNAseq_microglia_TT_KOLF_1
4860STDY8221063	RNAseq_microglia_TT_KOLF_2
4860STDY8221064	RNAseq_microglia_TT_KOLF_3
4860STDY8221068	RNAseq_microglia_CC_D3_1
4860STDY8221069	RNAseq_microglia_CC_D3_2
4860STDY8221070	RNAseq_microglia_CC_D3_3
4860STDY8221071	RNAseq_microglia_CC_C8_1
4860STDY8221072	RNAseq_microglia_CC_C8_2
4860STDY8221073	RNAseq_microglia_CC_C8_3
4860STDY8221074	RNAseq_microglia_CC_C11_1
4860STDY8221075	RNAseq_microglia_CC_C11_2
4860STDY8221076	RNAseq_microglia_CC_C11_3
4859STDY7703829	ATACseq_macrophages_CC_C11_1
4859STDY7703830	ATACseq_macrophages_CC_C11_2
4859STDY7703831	ATACseq_macrophages_CC_C11_3
4860STDY7918791	ATACseq_macrophages_TT_B11_1
4860STDY7918792	ATACseq_macrophages_TT_B11_2
4860STDY7918793	ATACseq_macrophages_TT_B11_3
4860STDY7918794	ATACseq_macrophages_TT_KOLF_1
4860STDY7918795	ATACseq_macrophages_TT_KOLF_2
4860STDY7918796	ATACseq_macrophages_CC_D3_1
4860STDY7918797	ATACseq_macrophages_TT_KOLF_3
4860STDY7918798	ATACseq_macrophages_CC_D3_2
4860STDY7918799	ATACseq_macrophages_CC_D3_3
4860STDY7918800	ATACseq_macrophages_CC_C8_1
4860STDY7918801	ATACseq_macrophages_CC_C8_2
4860STDY7918802	ATACseq_macrophages_CC_C8_3
4859STDY12905101	ATACseq_microglia_TT_B11
4859STDY12905102	ATACseq_microglia_CC_C8
4859STDY12905103	ATACseq_microglia_TT_KOLF_1
4859STDY12905104	ATACseq_microglia_CC_D3
4859STDY12905105	ATACseq_microglia_TT_KOLF_2
4859STDY12905106	ATACseq_microglia_CC_C11
4859STDY12905107	Cut&Run_CEBBb_microglia_IgG_control
4859STDY12905108	Cut&Run_CEBPb_microglia_TT_B11
4859STDY12905109	Cut&Run_CEBPb_microglia_CC_C8
4859STDY12905110	Cut&Run_CEBPb_microglia_TT_KOLF_1
4859STDY12905111	Cut&Run_CEBPb_microglia_CC_D3
4859STDY12905112	Cut&Run_CEBPb_microglia_TT_KOLF_2
4859STDY12905113	Cut&Run_CEBPb_microglia_CC_C11
